# STOP1 dominates Arabidopsis tolerance to ammonium over NRT1.1/NPF6.3/CHL1

**DOI:** 10.1101/2024.05.06.592859

**Authors:** Takushi Hachiya, Mako Sakai, Tsuyoshi Nakagawa, Hitoshi Sakakibara

## Abstract

The Arabidopsis nitrate transceptor NITRATE TRANSPORTER 1.1 (NRT1.1/NPF6.3/CHL1) plays significant roles even in the absence of nitrate. The loss-of-function of NRT1.1 alleviates growth suppression and chlorosis under toxic levels of ammonium as the sole nitrogen source. Recently, we reported that acidic stress-inducible genes are downregulated by *NRT1*.*1* deficiency under ammonium toxicity conditions, implying that NRT1.1 may exacerbate ammonium-dependent acidic stress. The transcription factor SENSITIVE TO PROTON RHIZOTOXICITY 1 (STOP1) enhances Arabidopsis tolerance to ammonium and acidic stresses. Furthermore, STOP1 directly activates *NRT1*.*1* transcription. These previous findings prompted us to analyze the association between NRT1.1 and STOP1 on ammonium tolerance. Here, we show that ammonium-inducible STOP1 plays a dominant role over NRT1.1 in ammonium tolerance and expression of direct target genes of STOP1. We present a novel scheme in which NRT1.1 and STOP1 jointly regulate common target(s) associated with ammonium tolerance.
