## Supplementary Table 1 and 2 for "STOP1 dominates Arabidopsis tolerance to ammonium over NRT1.1/NPF6.3/CHL1"

### Sheet: Table S1
Supplementary Table S1. Primer sequences
AGI No.	Gene name	Description	Primer 1 (5'->3')		Primer 2 (5'->3')
AT3G53750	ACT3	Q-PCR	GGCTAACCGTGAGAAGATGA		CGACCTGCAAGATCAAGACG
AT1G08430	ALMT1	Q-PCR	GGCAGTGTGCCTACAGGATT		AGATTTGCATGCAGCTTGTG
AT1G30270	CIPK23	Q-PCR	GCAGTTGCCACTGAGGTTTTTC		ACCATCGGTTCCTTCCTCTT
AT1G07940/AT5G60390	EF1α	RT-PCR	TTGACCAGATCAACGAGCCCAAGA		ACTCGTGGTGCATCTCAACAGACT
AT5G07440	GDH2	Q-PCR	CACTGGAAAGCCCATTGATCT		TGTCGCTTACTGCAACCACT
AT1G12110	NRT1.1	RT-PCR	ATGTCTCTTCCTGAAACTAAAT		TCAATGACCCATTGGAATACTCG
AT1G34370	STOP1	RT-PCR	TTCATTGGTGAGAACGACTCC		ATCTTCTTGTTGGTCGTGGTG
AT1G34370	STOP1	Q-PCR	TTTCCGCGACTGATGTTTGAT		ACAGGCATTCGCAATAAGCAT
AT5G22890	STOP2	Q-PCR	GTGGGTTTGCTCTTGTGGGAC		TGCACGTGTCATTTCTTGAG

### Sheet:  Table S2
Supplementary Table S2. The list of genes upregulated via STOP1 under acidic pH (Table 1 in Sawaki et al. 2009 Plant Physiology) In our experiments, the Log2 (chl1-5/Col) and Log2 (nrt1.1/Col) on each gene expression were calculated, only when the calls were present in two independent experiments.
STOP1-upregulated genes	3d	3d	3d	3d	5d	5d	5d	5d
AGI No.	Log2 (chl1-5/Col) Exp1	Log2 (chl1-5/Col) Exp2	Log2 (nrt1.1/Col) Exp1	Log2 (nrt1.1/Col) Exp2	Log2 (chl1-5/Col) Exp1	Log2 (chl1-5/Col) Exp2	Log2 (nrt1.1/Col) Exp1	Log2 (nrt1.1/Col) Exp2
AT1G08430	-1.59894	-1.38604	-1.40941	-1.47166	-1.20536	-1.44349	-1.79425	-1.41011
AT1G30270	-0.441838	0.0509614	0.0996043	0.0646659	-0.518248	-0.302036	-0.18343	-0.366731
AT1G51840	-	-	-	-	-	-	-	-
AT2G18480	-	-	-	-	-	-	-	-
AT2G41380	-1.0562	-0.342328	-0.510986	-0.68623	-1.32795	-1.45137	-1.24594	-1.39788
AT5G02480	0.303646	-0.00768863	0.194575	0.171668	0.065647	-0.10744	0.0570037	-0.0767331
AT5G06860	-0.652514	-0.0761922	-0.315788	-0.473771	-0.9028	-1.10528	-0.86972	-0.683692
AT5G18170	-0.0262233	-0.0918894	-0.146438	0.155373	-0.462206	-0.729517	-0.643659	-0.828231
AT5G19600	-	-	-	-	0.398885	0.425999	0.388511	0.387886
AT5G22890	-	-	-	-	-0.366502	-0.451064	-0.21885	-0.412902
AT5G38200	-	-	-	-	-	-	-	-
AT5G66650	-0.760918	-0.368326	-0.228535	0.175119	-0.874257	-1.71532	-1.07393	-1.47918
AT1G53480	-	-	-	-	-	-	-	-
AT1G62280	-	-	-	-	0.956881	0.623602	0.84633	1.52907
AT1G75840	-0.174308	-0.128516	-0.158156	-0.272137	0.547341	0.342732	0.0210549	-0.121714
AT3G12750	0.346547	0.617589	0.165638	0.568591	0.143392	0.448905	-0.530515	0.59445
AT5G24770 /// AT5G24780	-	-	-	-	0.440885	1.0036	0.627876	0.213809
